# Single-Cell Signalling Analysis of Heterocellular Organoids

**DOI:** 10.1101/659896

**Authors:** Xiao Qin, Jahangir Sufi, Petra Vlckova, Pelagia Kyriakidou, Sophie E. Acton, Vivian S. W. Li, Mark Nitz, Christopher J. Tape

## Abstract

Organoids are powerful biomimetic tissue models. Despite their widespread adoption, methods to analyse cell-type specific post-translational modification (PTM) signalling networks in organoids are absent. Here we report multivariate single-cell analysis of cell-type specific signalling networks in organoids and organoid co-cultures. Simultaneous measurement of 28 PTMs in >1 million single small intestinal organoid cells by mass cytometry reveals cell-type and cell-state specific signalling networks in stem, Paneth, enteroendocrine, tuft, goblet cells, and enterocytes. Integrating single-cell PTM analysis with Thiol-reactive Organoid Barcoding *in situ* (TOB*is*) enables high-throughput comparison of signalling networks between organoid cultures. Multivariate cell-type specific PTM analysis of colorectal cancer tumour microenvironment organoids reveals that *shApc*, *Kras*^*G12D*^, and *Trp53*^*R172H*^ cell-autonomously mimic signalling states normally induced by stromal fibroblasts and macrophages. These results demonstrate how standard mass cytometry workflows can be modified to perform high-throughput multivariate cell-type specific signalling analysis of healthy and cancerous organoids.
