## Supplementary Table 5. Parameters for Single-Cell Signalling Data Analysis for "Single-Cell Signalling Analysis of Heterocellular Organoids"

### Sheet: Figure 1
UMAP
Parameters
repulsion_strength	2
negative_sample_rate	8
Normalisation	No
Downsampling (equal)	No
Markers
Isotope-Metal	Antigen / Target
89-Y	Phospho-Histone H3 [S28]
127-I	IdU
142-Nd	Cleaved-Caspase 3 [D175]
144-Nd	Lysozyme
145-Nd	FABP1
150-Nd	Phospho-RB [S807/811]
162-Dy	LRIG1
171-Yb	CLCA1
173-Yb	DCAMKL1
174-Yb	CHGA
175-Lu	CD44

### Sheet: Figure 2
UMAP			PCA
Parameters
repulsion_strength	2		Metric	EMD
negative_sample_rate	8		# of PTMs	27
Normalisation	No
Downsampling (equal)	No		Markers
			Isotope-Metal	Antigen / Target
Markers			89-Y	Phospho-Histone H3 [S28]
Isotope-Metal	Antigen / Target		141-Pr	Phospho-PDPK1 [S241]
89-Y	Phospho-Histone H3 [S28]		142-Nd	Cleaved-Caspase 3 [D175]
127-I	IdU		146-Nd	Phospho-MKK4/SEK1 [S257]
142-Nd	Cleaved-Caspase 3 [D175]		147-Sm	Phospho-BTK [Y551]
144-Nd	Lysozyme		148-Nd	Phospho-SRC [Y418]
145-Nd	FABP1		149-Sm	Phospho-4E-BP1 [T37/46]
150-Nd	Phospho-RB [S807/811]		151-Eu	Phospho-PKCα [T497]
162-Dy	LRIG1		152-Sm	Phospho-AKT [T308]
171-Yb	CLCA1		153-Eu	Phospho-CREB [S133]
173-Yb	DCAMKL1		154-Sm	Phospho-SMAD1 [S463/465] Phospho-SMAD5 [S463/465] Phospho-SMAD9 [S465/467]
174-Yb	CHGA		155-Gd	Phospho-AKT [S473]
175-Lu	CD44		156-Gd	Phospho-NF-κB p65 [S529]
			157-Gd	Phospho-MKK3 [S189] / MKK6 [S207]
			158-Gd	Phospho-p38 MAPK [T180/Y182]
			159-Tb	Phospho-MAPKAPK2 [T334]
			160-Gd	Phospho-AMPKα [T172]
			161-Dy	Phospho-BAD [S112]
			163-Dy	Phospho-p90RSK [T359]
			164-Dy	Phospho-p120-Catenin [T310]
			165-Ho	β-Catenin [Active]
			166-Er	Phospho-GSK-3β [S9]
			167-Er	Phospho-ERK1/2 [T202/Y204]
			168-Er	Phospho-SMAD2 [S465/467] Phospho-SMAD3 [S423/425]
			170-Er	Phospho-MEK1/2 [S221]
			172-Yb	Phospho-S6 [S235/236]
			209-Bi	Di-Methyl-Histone H3 [K4]

### Sheet: Figure 4
UMAP
Parameters
repulsion_strength	2
negative_sample_rate	8
Normalisation	No
Downsampling (equal)	Yes
Markers
Isotope-Metal	Antigen / Target
89-Y	Phospho-Histone H3 [S28]
113-In	CD326 (EpCAM)
115-In	Pan-Cytokeratin (Pan-CK)
127-I	IdU
142-Nd	Cleaved-Caspase 3 [D175]
144-Nd	Lysozyme
145-Nd	FABP1
150-Nd	Phospho-RB [S807/811]
162-Dy	LRIG1
169-Tm	GFP
171-Yb	CLCA1
173-Yb	DCAMKL1
174-Yb	CHGA
175-Lu	CD44
209-Bi	Di-Methyl-Histone H3 [K4]

### Sheet: Figure 5
UMAP			PCA			PCA
Parameters			Metric	EMD		Metric	DREMI
repulsion_strength	2		# of PTMs	28		# of PTMs	28
negative_sample_rate	8					# of PTM-PTM pairs	756
Normalisation	No		Markers
Downsampling (equal)	No		Isotope-Metal	Antigen / Target		Markers
			89-Y	Phospho-Histone H3 [S28]		Isotope-Metal	Antigen / Target
Markers			141-Pr	Phospho-PDPK1 [S241]		89-Y	Phospho-Histone H3 [S28]
Isotope-Metal	Antigen / Target		142-Nd	Cleaved-Caspase 3 [D175]		141-Pr	Phospho-PDPK1 [S241]
89-Y	Phospho-Histone H3 [S28]		144-Nd	Phospho-MEK1/2 [S221]		142-Nd	Cleaved-Caspase 3 [D175]
113-In	CD66a (CEACAM1)		146-Nd	Phospho-MKK4/SEK1 [S257]		144-Nd	Phospho-MEK1/2 [S221]
115-In	Pan-Cytokeratin (Pan-CK)		147-Sm	Phospho-BTK [Y551]		146-Nd	Phospho-MKK4/SEK1 [S257]
127-I	IdU		148-Nd	Phospho-SRC [Y418]		147-Sm	Phospho-BTK [Y551]
142-Nd	Cleaved-Caspase 3 [D175]		149-Sm	Phospho-4E-BP1 [T37/46]		148-Nd	Phospho-SRC [Y418]
150-Nd	Phospho-RB [S807/811]		151-Eu	Phospho-PKCα [T497]		149-Sm	Phospho-4E-BP1 [T37/46]
162-Dy	LRIG1		152-Sm	Phospho-AKT [T308]		151-Eu	Phospho-PKCα [T497]
171-Yb	F4/80		153-Eu	Phospho-CREB [S133]		152-Sm	Phospho-AKT [T308]
173-Yb	Podoplanin (PDPN)		154-Sm	Phospho-SMAD1 [S463/465] Phospho-SMAD5 [S463/465] Phospho-SMAD9 [S465/467]		153-Eu	Phospho-CREB [S133]
174-Yb	RFP		155-Gd	Phospho-AKT [S473]		154-Sm	Phospho-SMAD1 [S463/465] Phospho-SMAD5 [S463/465] Phospho-SMAD9 [S465/467]
176-Yb	Cyclin B1		156-Gd	Phospho-NF-κB p65 [S529]		155-Gd	Phospho-AKT [S473]
209-Bi	CD68		157-Gd	Phospho-MKK3 [S189] / MKK6 [S207]		156-Gd	Phospho-NF-κB p65 [S529]
			158-Gd	Phospho-p38 MAPK [T180/Y182]		157-Gd	Phospho-MKK3 [S189] / MKK6 [S207]
			159-Tb	Phospho-MAPKAPK2 [T334]		158-Gd	Phospho-p38 MAPK [T180/Y182]
			160-Gd	Phospho-AMPKα [T172]		159-Tb	Phospho-MAPKAPK2 [T334]
			161-Dy	Phospho-BAD [S112]		160-Gd	Phospho-AMPKα [T172]
			163-Dy	Phospho-p90RSK [T359]		161-Dy	Phospho-BAD [S112]
			164-Dy	Phospho-p120-Catenin [T310]		163-Dy	Phospho-p90RSK [T359]
			165-Ho	β-Catenin [Active]		164-Dy	Phospho-p120-Catenin [T310]
			166-Er	Phospho-GSK-3β [S9]		165-Ho	β-Catenin [Active]
			167-Er	Phospho-ERK1/2 [T202/Y204]		166-Er	Phospho-GSK-3β [S9]
			168-Er	Phospho-SMAD2 [S465/467] Phospho-SMAD3 [S423/425]		167-Er	Phospho-ERK1/2 [T202/Y204]
			169-Tm	Phospho-STAT3 [Y705]		168-Er	Phospho-SMAD2 [S465/467] Phospho-SMAD3 [S423/425]
			172-Yb	Phospho-S6 [S235/236]		169-Tm	Phospho-STAT3 [Y705]
						172-Yb	Phospho-S6 [S235/236]

### Sheet: Figure 6
Scaffold
Parameters
# of clusters	200
# of samples	10
Weight factor for inter-cluster connections	0.7
Markers for Clustering
Isotope-Metal	Antigen / Target
89-Y	Phospho-Histone H3 [S28]
113-In	CD66a (CEACAM1)
115-In	Pan-Cytokeratin (Pan-CK)
127-I	IdU
141-Pr	Phospho-PDPK1 [S241]
142-Nd	Cleaved-Caspase 3 [D175]
143-Nd	C-MYC
144-Nd	Phospho-MEK1/2 [S221]
145-Nd	Na/K-ATPase
146-Nd	Phospho-MKK4/SEK1 [S257]
147-Sm	Phospho-BTK [Y551]
148-Nd	Phospho-SRC [Y418]
149-Sm	Phospho-4E-BP1 [T37/46]
150-Nd	Phospho-RB [S807/811]
151-Eu	Phospho-PKCα [T497]
152-Sm	Phospho-AKT [T308]
153-Eu	Phospho-CREB [S133]
154-Sm	Phospho-SMAD1 [S463/465] Phospho-SMAD5 [S463/465] Phospho-SMAD9 [S465/467]
155-Gd	Phospho-AKT [S473]
156-Gd	Phospho-NF-κB p65 [S529]
157-Gd	Phospho-MKK3 [S189] / MKK6 [S207]
158-Gd	Phospho-p38 MAPK [T180/Y182]
159-Tb	Phospho-MAPKAPK2 [T334]
160-Gd	Phospho-AMPKα [T172]
161-Dy	Phospho-BAD [S112]
162-Dy	LRIG1
163-Dy	Phospho-p90RSK [T359]
164-Dy	Phospho-p120-Catenin [T310]
165-Ho	β-Catenin [Active]
166-Er	Phospho-GSK-3β [S9]
167-Er	Phospho-ERK1/2 [T202/Y204]
168-Er	Phospho-SMAD2 [S465/467] Phospho-SMAD3 [S423/425]
169-Tm	Phospho-STAT3 [Y705]
172-Yb	Phospho-S6 [S235/236]
175-Lu	CD44
176-Yb	Cyclin B1
Markers for Scaffold
Isotope-Metal	Antigen / Target
89-Y	Phospho-Histone H3 [S28]
127-I	IdU
142-Nd	Cleaved-Caspase 3 [D175]
150-Nd	Phospho-RB [S807/811]
162-Dy	LRIG1

### Sheet: Figure S1
UMAP			Scaffold
Parameters			Parameters
repulsion_strength	1		# of clusters	60
negative_sample_rate	5		# of samples	25
Normalisation	z-score		Weight factor for inter-cluster connections	1.1
Downsampling (equal)	Yes
			Markers for Clustering
Markers			Isotope-Metal	Antigen / Target
Isotope-Metal	Antigen / Target		144-Nd	Lysozyme
142-Nd	Cleaved-Caspase 3 [D175]		145-Nd	FABP1
144-Nd	Lysozyme		162-Dy	LRIG1
145-Nd	FABP1		171-Yb	CLCA1
150-Nd	Phospho-RB [S807/811]		173-Yb	DCAMKL1
162-Dy	LRIG1		174-Yb	CHGA
170-Er	CHGA
171-Yb	CLCA1		Markers for Scaffold
173-Yb	DCAMKL1		Isotope-Metal	Antigen / Target
175-Lu	CD44		89-Y	Phospho-Histone H3 [S28]
			113-In	CD326 (EpCAM)
			115-In	Pan-Cytokeratin (Pan-CK)
			127-I	IdU
			141-Pr	Phospho-PDPK1 [S241]
			142-Nd	Cleaved-Caspase 3 [D175]
			144-Nd	Lysozyme
			145-Nd	FABP1
			146-Nd	Phospho-MKK4/SEK1 [S257]
			147-Sm	Phospho-BTK [Y551]
			148-Nd	Phospho-SRC [Y418]
			149-Sm	Phospho-4E-BP1 [T37/46]
			150-Nd	Phospho-RB [S807/811]
			151-Eu	Phospho-PKCα [T497]
			152-Sm	Phospho-AKT [T308]
			153-Eu	Phospho-CREB [S133]
			154-Sm	Phospho-SMAD1 [S463/465] Phospho-SMAD5 [S463/465] Phospho-SMAD9 [S465/467]
			155-Gd	Phospho-AKT [S473]
			156-Gd	Phospho-NF-κB p65 [S529]
			157-Gd	Phospho-MKK3 [S189] / MKK6 [S207]
			158-Gd	Phospho-p38 MAPK [T180/Y182]
			159-Tb	Phospho-MAPKAPK2 [T334]
			160-Gd	Phospho-AMPKα [T172]
			161-Dy	Phospho-BAD [S112]
			162-Dy	LRIG1
			163-Dy	Phospho-p90RSK [T359]
			164-Dy	Phospho-p120-Catenin [T310]
			165-Ho	β-Catenin [Active]
			166-Er	Phospho-GSK-3β [S9]
			167-Er	Phospho-ERK1/2 [T202/Y204]
			168-Er	Phospho-SMAD2 [S465/467] Phospho-SMAD3 [S423/425]
			170-Er	CHGA
			171-Yb	CLCA1
			173-Yb	DCAMKL1
			175-Lu	CD44
			176-Yb	Phospho-Histone H3 [S28]
			209-Bi	Cytokeratin 18 (Clone: C-04)

### Sheet: Figure S5
UMAP
Parameters
repulsion_strength	2
negative_sample_rate	8
Normalisation	No
Downsampling (equal)	No
Markers
Isotope-Metal	Antigen / Target
89-Y	Phospho-Histone H3 [S28]
127-I	IdU
142-Nd	Cleaved-Caspase 3 [D175]
144-Nd	Lysozyme
145-Nd	FABP1
150-Nd	Phospho-RB [S807/811]
162-Dy	LRIG1
171-Yb	CLCA1
173-Yb	DCAMKL1
174-Yb	CHGA
175-Lu	CD44
UMAPs in Figure S3 were used for cell-type identificaiton

### Sheet: Figure S8
PCA			PCA
Metric	EMD		Metric	DREMI
# of PTMs	28		# of PTMs	28
			# of PTM-PTM pairs	756
Markers
Isotope-Metal	Antigen / Target		Markers
89-Y	Phospho-Histone H3 [S28]		Isotope-Metal	Antigen / Target
141-Pr	Phospho-PDPK1 [S241]		89-Y	Phospho-Histone H3 [S28]
142-Nd	Cleaved-Caspase 3 [D175]		141-Pr	Phospho-PDPK1 [S241]
144-Nd	Phospho-MEK1/2 [S221]		142-Nd	Cleaved-Caspase 3 [D175]
146-Nd	Phospho-MKK4/SEK1 [S257]		144-Nd	Phospho-MEK1/2 [S221]
147-Sm	Phospho-BTK [Y551]		146-Nd	Phospho-MKK4/SEK1 [S257]
148-Nd	Phospho-SRC [Y418]		147-Sm	Phospho-BTK [Y551]
149-Sm	Phospho-4E-BP1 [T37/46]		148-Nd	Phospho-SRC [Y418]
151-Eu	Phospho-PKCα [T497]		149-Sm	Phospho-4E-BP1 [T37/46]
152-Sm	Phospho-AKT [T308]		151-Eu	Phospho-PKCα [T497]
153-Eu	Phospho-CREB [S133]		152-Sm	Phospho-AKT [T308]
154-Sm	Phospho-SMAD1 [S463/465] Phospho-SMAD5 [S463/465] Phospho-SMAD9 [S465/467]		153-Eu	Phospho-CREB [S133]
155-Gd	Phospho-AKT [S473]		154-Sm	Phospho-SMAD1 [S463/465] Phospho-SMAD5 [S463/465] Phospho-SMAD9 [S465/467]
156-Gd	Phospho-NF-κB p65 [S529]		155-Gd	Phospho-AKT [S473]
157-Gd	Phospho-MKK3 [S189] / MKK6 [S207]		156-Gd	Phospho-NF-κB p65 [S529]
158-Gd	Phospho-p38 MAPK [T180/Y182]		157-Gd	Phospho-MKK3 [S189] / MKK6 [S207]
159-Tb	Phospho-MAPKAPK2 [T334]		158-Gd	Phospho-p38 MAPK [T180/Y182]
160-Gd	Phospho-AMPKα [T172]		159-Tb	Phospho-MAPKAPK2 [T334]
161-Dy	Phospho-BAD [S112]		160-Gd	Phospho-AMPKα [T172]
163-Dy	Phospho-p90RSK [T359]		161-Dy	Phospho-BAD [S112]
164-Dy	Phospho-p120-Catenin [T310]		163-Dy	Phospho-p90RSK [T359]
165-Ho	β-Catenin [Active]		164-Dy	Phospho-p120-Catenin [T310]
166-Er	Phospho-GSK-3β [S9]		165-Ho	β-Catenin [Active]
167-Er	Phospho-ERK1/2 [T202/Y204]		166-Er	Phospho-GSK-3β [S9]
168-Er	Phospho-SMAD2 [S465/467] Phospho-SMAD3 [S423/425]		167-Er	Phospho-ERK1/2 [T202/Y204]
169-Tm	Phospho-STAT3 [Y705]		168-Er	Phospho-SMAD2 [S465/467] Phospho-SMAD3 [S423/425]
172-Yb	Phospho-S6 [S235/236]		169-Tm	Phospho-STAT3 [Y705]
			172-Yb	Phospho-S6 [S235/236]

### Sheet: Figure S9
Scaffold - Microenvironment Landmarks			Scaffold - Genotype Landmarks
Parameters			Parameters
# of clusters	200		# of clusters	200
# of samples	10		# of samples	10
Weight factor for inter-cluster connections	0.7		Weight factor for inter-cluster connections	0.7
Markers for Clustering			Markers for Clustering
Isotope-Metal	Antigen / Target		Isotope-Metal	Antigen / Target
89-Y	Phospho-Histone H3 [S28]		89-Y	Phospho-Histone H3 [S28]
113-In	CD66a (CEACAM1)		113-In	CD66a (CEACAM1)
115-In	Pan-Cytokeratin (Pan-CK)		115-In	Pan-Cytokeratin (Pan-CK)
127-I	IdU		127-I	IdU
141-Pr	Phospho-PDPK1 [S241]		141-Pr	Phospho-PDPK1 [S241]
142-Nd	Cleaved-Caspase 3 [D175]		142-Nd	Cleaved-Caspase 3 [D175]
143-Nd	C-MYC		143-Nd	C-MYC
144-Nd	Phospho-MEK1/2 [S221]		144-Nd	Phospho-MEK1/2 [S221]
145-Nd	Na/K-ATPase		145-Nd	Na/K-ATPase
146-Nd	Phospho-MKK4/SEK1 [S257]		146-Nd	Phospho-MKK4/SEK1 [S257]
147-Sm	Phospho-BTK [Y551]		147-Sm	Phospho-BTK [Y551]
148-Nd	Phospho-SRC [Y418]		148-Nd	Phospho-SRC [Y418]
149-Sm	Phospho-4E-BP1 [T37/46]		149-Sm	Phospho-4E-BP1 [T37/46]
150-Nd	Phospho-RB [S807/811]		150-Nd	Phospho-RB [S807/811]
151-Eu	Phospho-PKCα [T497]		151-Eu	Phospho-PKCα [T497]
152-Sm	Phospho-AKT [T308]		152-Sm	Phospho-AKT [T308]
153-Eu	Phospho-CREB [S133]		153-Eu	Phospho-CREB [S133]
154-Sm	Phospho-SMAD1 [S463/465] Phospho-SMAD5 [S463/465] Phospho-SMAD9 [S465/467]		154-Sm	Phospho-SMAD1 [S463/465] Phospho-SMAD5 [S463/465] Phospho-SMAD9 [S465/467]
155-Gd	Phospho-AKT [S473]		155-Gd	Phospho-AKT [S473]
156-Gd	Phospho-NF-κB p65 [S529]		156-Gd	Phospho-NF-κB p65 [S529]
157-Gd	Phospho-MKK3 [S189] / MKK6 [S207]		157-Gd	Phospho-MKK3 [S189] / MKK6 [S207]
158-Gd	Phospho-p38 MAPK [T180/Y182]		158-Gd	Phospho-p38 MAPK [T180/Y182]
159-Tb	Phospho-MAPKAPK2 [T334]		159-Tb	Phospho-MAPKAPK2 [T334]
160-Gd	Phospho-AMPKα [T172]		160-Gd	Phospho-AMPKα [T172]
161-Dy	Phospho-BAD [S112]		161-Dy	Phospho-BAD [S112]
162-Dy	LRIG1		162-Dy	LRIG1
163-Dy	Phospho-p90RSK [T359]		163-Dy	Phospho-p90RSK [T359]
164-Dy	Phospho-p120-Catenin [T310]		164-Dy	Phospho-p120-Catenin [T310]
165-Ho	β-Catenin [Active]		165-Ho	β-Catenin [Active]
166-Er	Phospho-GSK-3β [S9]		166-Er	Phospho-GSK-3β [S9]
167-Er	Phospho-ERK1/2 [T202/Y204]		167-Er	Phospho-ERK1/2 [T202/Y204]
168-Er	Phospho-SMAD2 [S465/467] Phospho-SMAD3 [S423/425]		168-Er	Phospho-SMAD2 [S465/467] Phospho-SMAD3 [S423/425]
169-Tm	Phospho-STAT3 [Y705]		169-Tm	Phospho-STAT3 [Y705]
172-Yb	Phospho-S6 [S235/236]		172-Yb	Phospho-S6 [S235/236]
175-Lu	CD44		175-Lu	CD44
176-Yb	Cyclin B1		176-Yb	Cyclin B1
Markers for Scaffold			Markers for Scaffold
Isotope-Metal	Antigen / Target		Isotope-Metal	Antigen / Target
89-Y	Phospho-Histone H3 [S28]		89-Y	Phospho-Histone H3 [S28]
127-I	IdU		127-I	IdU
142-Nd	Cleaved-Caspase 3 [D175]		142-Nd	Cleaved-Caspase 3 [D175]
150-Nd	Phospho-RB [S807/811]		150-Nd	Phospho-RB [S807/811]
162-Dy	LRIG1		176-Yb	Cyclin B1
